# Brain B Vitamin Status and One-Carbon Metabolism Gene Polymorphisms are Associated with Cognitive Impairment in Alzheimer’s and Parkinson’s Disease

**DOI:** 10.64898/2026.04.22.719490

**Authors:** Karel Kalecký, Jessica Castañeda-Gill, Sharlin Patel, Teodoro Bottiglieri

## Abstract

**Introduction:** Disturbances in one-carbon metabolism and homocysteine (Hcy) regulation have been implicated in Alzheimer’s disease (AD) and Parkinson’s disease (PD), yet direct evidence from human brain tissue and the contribution of genetic variation remain limited. We investigated whether B-vitamin-related metabolic deficits and polymorphisms in one-carbon metabolism pathways contribute to cognitive impairment in AD and PD.

**Methods:** We quantitated metabolites related to B vitamins and one-carbon metabolism in post-mortem frontal cortex (n=136) and putamen (n=68) from clinically and neuropathologically characterized healthy controls, AD dementia (AD-D), PD with dementia (PD-D), PD with mild cognitive impairment (PD-MCI), and cognitively normal PD (PD-CN). Genotyping targeted variants related to one-carbon metabolism and B vitamins. Multivariable regression models controlled for demographic, clinical, metabolic, and tissue-handling covariates.

**Results:** AD-D and PD-D shared a convergent cortical signature of reduced biotin, pyridoxal-5’-phosphate, thiamine monophosphate, pantothenic acid, and betaine. Elevated Hcy and reduced tetrahydrofolate were specific to AD-D and to PD-D during acute levodopa exposure. PD-MCI exhibited deficits in putamen resembling cortical dementia-associated changes. Self-reported B-vitamin supplementation attenuated several abnormalities, including complete normalization of levodopa-associated Hcy and folate disturbances in PD-D. Across subjects, multiple B vitamins showed strong associations with Hcy and betaine, indicating coordinated impairment of all three Hcy-metabolizing pathways. Genotyping analysis identified polymorphisms in MTRR, TYMS, MTR, NFE2L2, BHMT, and MTHFR that were differentially distributed across cognitive subgroups or associated with AD-related pathology scores. Composite genetic and metabolic burden scores were elevated in cognitively impaired groups but not in cognitively normal groups.

**Conclusion:** Dementia in AD and PD is characterized by convergent B-vitamin deficiencies and genetic susceptibilities that disrupt Hcy metabolism. These findings provide a mechanistic explanation for levodopa-related Hcy accumulation in vulnerable PD subjects and identify B-vitamin supplementation as a potentially modifiable factor relevant to cognitive decline.
