## Supplementary Table 1 for "Brain B Vitamin Status and One-Carbon Metabolism Gene Polymorphisms are Associated with Cognitive Impairment in Alzheimer’s and Parkinson’s Disease"

### Sheet: Sheet1
			Cortex					Putamen
	Variable	Metabolite	Estimate	Lower 95% CI	Upper 95% CI	p-value	FDR	Estimate	Lower 95% CI	Upper 95% CI	p-value	FDR
	Betaine	B1 - Th	0.194885	-0.000754473	0.390524	0.0532584	0.112461	-0.211034	-0.441948	0.01988	0.0789679	0.480976
	Betaine	B1 - ThMP	0.492014	0.281836	0.702192	1.12303e-05	6.73816e-05	-0.0409281	-0.302979	0.221122	0.760716	0.888597
	Betaine	B1 - ThPP	0.118336	-0.0731683	0.309841	0.22827	0.350923	0.0375739	-0.235059	0.310207	0.788117	0.888597
	Betaine	B2 - Rf	-0.153538	-0.309605	0.00252789	0.0562307	0.112461	-0.0212197	-0.238327	0.195888	0.848816	0.888597
	Betaine	B3 - NA	-0.0698069	-0.247863	0.10825	0.443784	0.443784	-0.0386143	-0.294454	0.217226	0.768523	0.888597
	Betaine	B3 - NAM	0.105408	-0.0917295	0.302546	0.29679	0.356148	-0.0610607	-0.328585	0.206464	0.656446	0.888597
	Betaine	B5 - PA	0.223073	0.0652389	0.380907	0.00651167	0.019535	0.130906	-0.101763	0.363575	0.275125	0.756595
	Betaine	B6 - PLP	0.545865	0.376077	0.715654	5.27813e-09	6.33375e-08	0.220338	-0.0276826	0.468358	0.0874501	0.480976
	Betaine	B7 - Bt	0.305299	0.143645	0.466952	0.000327076	0.00130831	-0.0362819	-0.294198	0.221634	0.78384	0.888597
	Betaine	B9 - MTHF	-0.0987597	-0.280067	0.0825474	0.287875	0.356148	-	-	-	-	-
	Betaine	B9 - THF	0.0882449	-0.1258	0.30229	0.420693	0.443784	-	-	-	-	-
	Betaine	B12 - MeCbl	-	-	-	-	-	0.0181278	-0.234295	0.270551	0.888597	0.888597
	Betaine	MMA	-0.109797	-0.289672	0.0700783	0.233949	0.350923	-0.158833	-0.421658	0.103992	0.241514	0.756595
	HCys	B1 - Th	-0.0169571	-0.173073	0.139158	0.831781	0.831781	0.0563792	-0.191068	0.303827	0.657009	0.803011
	HCys	B1 - ThMP	-0.191302	-0.369514	-0.0130895	0.0375087	0.0750174	-0.314704	-0.579493	-0.0499157	0.0236787	0.243009
	HCys	B1 - ThPP	-0.191681	-0.346137	-0.0372243	0.0165043	0.0406463	0.0438881	-0.24227	0.330046	0.764896	0.841385
	HCys	B2 - Rf	0.0524811	-0.0685382	0.1735	0.397071	0.476485	0.132683	-0.0834383	0.348804	0.234217	0.504144
	HCys	B3 - NA	0.0387098	-0.0994532	0.176873	0.583952	0.637038	0.00184436	-0.265938	0.269627	0.98928	0.98928
	HCys	B3 - NAM	0.140649	-0.0189675	0.300265	0.0867739	0.148755	-0.0722029	-0.354866	0.21046	0.61869	0.803011
	HCys	B5 - PA	-0.161442	-0.292061	-0.0308233	0.0169359	0.0406463	-0.169294	-0.413334	0.0747456	0.179695	0.504144
	HCys	B6 - PLP	-0.287564	-0.433341	-0.141787	0.000181311	0.000725243	-0.275278	-0.537009	-0.0135476	0.0441835	0.243009
	HCys	B7 - Bt	-0.0877362	-0.228015	0.0525423	0.222698	0.334046	-0.153405	-0.424431	0.117622	0.272281	0.504144
	HCys	B9 - MTHF	-0.299598	-0.443292	-0.155903	8.02214e-05	0.000481329	-	-	-	-	-
	HCys	B9 - THF	-0.424357	-0.583981	-0.264733	8.10024e-07	9.72029e-06	-	-	-	-	-
	HCys	B12 - MeCbl	-	-	-	-	-	0.132897	-0.127014	0.392808	0.320819	0.504144
	HCys	MMA	0.0654581	-0.0803613	0.211278	0.380743	0.476485	0.154802	-0.123752	0.433356	0.280986	0.504144
